# The *Streptococcus pyogenes* M protein is involved in phenotypic resistance to phage A25 infection in presence of human serum

**DOI:** 10.1101/2024.02.07.579182

**Authors:** Lionel Schiavolin, Jenny Steinmetz, Gwenaëlle Botquin, Valérie Delforge, Dalila Lakhloufi, Pierre R. Smeesters, Anne Botteaux

## Abstract

*Streptococcus pyogenes* is responsible for mild to life-threatening infections. Bacteriophages, or phages, and their virulence genes play a key role in the emergence and expansion of epidemics. However, relatively little is known about the biology of *S. pyogenes* phages, particularly in biologically relevant environments. During infection, *S. pyogenes* conceals from the host immune system through the binding of human serum proteins. This evasion is mediated by surface proteins, such as the M protein which is a major virulence determinant of *S. pyogenes.* Here, we demonstrate that human serum proteins also confer phenotypic resistance to phage A25 infection by impeding phage adsorption. We have found that, although not directly involved in phage A25 infection, the M protein is involved in this inhibition through the binding of both IgG and albumin, especially in absence of bound fatty acids. These findings highlight the importance of studying phages within a physiological context, specifically in the environmental conditions in which they will be used.

**Author summary:** The issues of antimicrobial resistance and resurgence of life-threatening infection, like the recent cases of invasive *S. pyogenes* infections, are prompting the scientific community to use phages as a complementary therapy. Phages are often characterized in laboratory conditions which are very different from the infection site. During human infection, *Streptococcus pyogenes* uses serum proteins to protect against the immune system. Our data illustrate how the human host environment also modulates phage susceptibility of *S. pyogenes*. We found that human serum transiently protects a M25 strain against infection by the lytic phage A25. This protective effect is mediated in part by the M protein, a major virulence determinant and the target of current vaccines. This new function for the M protein highlights the need to characterize bacteria-phage interactions in a more physiological context to increase the chances of success of phage therapy.
