## Supplemental tables for "The *Streptococcus pyogenes* M protein is involved in phenotypic resistance to phage A25 infection in presence of human serum"

### Sheet: TableS1
	Table S1. Primers used in this study
	Primer		target fragment/gene		sequence (5'->3')a		Source
	Cloning of pGEX vectors
	enn152deltaSS-F		enn152		cgGGATCCGATCAAGCAGCTTCTACAGGA		M102
	enn152deltaLPxTG-R				ccCTCGAGTTAATGATGATGATGATGATGTTGTGATCTCATTCCTTTATT
	enn152_A149N-F		enn152		CGTGCAAATAAAAAAGAACTAGAA		N.A.
	enn152_A149N-R				TTTTTTATTTGCACGAGAAGCTTC
	enn314deltaSS-F		enn314		cgGGATCCGAGTCATCCCCCAGCGTA		M98
	enn314deltaLPxTG-R				acgcGTCGACTTAATGGTGATGGTGATGGTGTTGTGATCTCATTCCTTTA
	enn314_deltaEQ-F		enn314		P-TTAGAAGCAGAAAACCAAAAACTAACA		N.A.
	enn314_deltaEQ-R				P-ATACTCTTGATATTTTTTTACCTG
	enn314_Ntermdel_F		pGEX4T1::enn314		P-AAACAAGAACAAGAAGAGCGAC
	pGEX_Ntermdel_R				P-GGATCCACGCGGAACCAGAT
	D2-pGEX-emm25-F		emm25		aGGTCTCtACATGATGAGGGTCCCAAAGATATAAC		M25
	A2'-emm25-His-R				aGGTCTCtTAATTTAATGATGATGATGATGATGCGTTCTCTTTTGTTGCGTC
	Cloning of pKO vectors
	D2-FR1_mrp174-F		FR upstream of mrp174		aGGTCTCtACATCCGTTTTTCTCAACTCATCCAACAT		M25
	Z2'-FR1_mrp174-R				aGGTCTCtAATGTGTTTACTCCTTATTTCTCAATTTCTAAGA
	E2-FR2_mrp174-F		FR downstream of mrp174		aGGTCTCtGACGGCCCAACCCACACTATCTTTTC
	A2'-FR2_mrp174-R				aGGTCTCtTAATATTAAGAGCAGCTAGGTCTGCT
	D2-FR1_emm25-F		FR upstream of emm25		aGGTCTCtACATAGGTTATGTGCAAACCATCCAAAAC
	Z2'-FR1_emm25-R				aGGTCTCcAATGTATTTGCTCCTTATTTTTTCATCTTTAGGGAA
	E2-FR2_emm25-F		FR downstream of emm25		aGGTCTCtGACGAATATAAAAGGGATCAATGATGATTAACAAATTTC
	A2'-FR2_emm25-R				aGGTCTCtTAATAGCATCATATTTAAATGATTCTACGCTTTTAG
	D2-FR1_enn83-F		FR upstream of enn83		aGGTCTCtACATGCTGAGTTACAAGCAAGACTAGAA
	Z2'-FR1_enn83-R				aGGTCTCtAATGTATCTACTCCTTGATTTTATTGAAAAAGC
	E2-FR2_enn83-F		FR downstream of enn83		aGGTCTCtGACGGCCTTTAGAACTTGGTTTTTGTAAC
	A2'-FR2_enn83-R				aGGTCTCtTAATGCATCAAAAGCAATTGAGCCTC
	Z2-K7-F		aphA3 cassette		aGGTCTCtCATTATGGCTAAAATGAGAATATCACCGGA		pUC18K
	E2'-K7-R				aGGTCTCtCGTCCTAAAACAATTCATCCAGTAAAATATAATATTTTATTTTC
	A2-pbla-F		pKO backbone		aGGTCTCtATTAGCCAGCCCCGACACCC		Schiavolin et al., in prep
	D2'-MB1-R				aGGTCTCtATGTAGCTGTTTCCTGTGTGAAATTGTTATC
	Checking integration
	check-FR1_mrp174-F		upstream FR1 of mrp174		ATTGTTTACTAGCCAACAATGG		M25
	check-FR2_mrp174-R		downstream FR2 of mrp174		TTCTTCAAGCTCTTTGTTTAG
	check-FR1_emm25-F		upstream FR1 of emm25		CTTAAAAACCAACAAGCCCTTGAAGC
	check-FR2_emm25-R		downstream FR2 of emm25		ATTTTGCATTTACATTTCTAAGGTCAGCA
	check-FR1_enn83-F		upstream FR1 of enn83		CGACAAGAACAAGAAGAACGTC
	check-FR2_enn83-R		downstream FR2 of enn83		AGACGCTCTGATGGTGTCATATC
	5'-apha3-R		aphA3 cassette		TTCCTTCCGTATCTTTTACGC		pKO::kan
	3'-apha3-F		aphA3 cassette		CAAGCCTGATTGGGAGAAAAT
	a Lowercase nucleotides corresponds to a 5'-end protection. Residues involved in the enzyme recognition site are in italic and the 5'-overhang of type IIS enzymes is underlined. "P" corresponds to 5'-phosphate added for ligation of linear plasmid.

### Sheet: TableS2
	Table S2. Plasmids used in this study
	Plasmid		Characteristics		Antibiotic resistance		Source
	pUC18K		E. coli high copy vector, pMB1 derivative		AmpR KmR		Ref1
	pGEX4T1		E. coli expression vector for GST protein (IPTG-inducible)		AmpR		Amersham
	pGEX4T1*		pGEX4T1 derivative (BsaI-free)		AmpR		This study
	pGEX4T1*-Emm25		Expression vector of GST-M25-his protein		AmpR		This study
	pGEX4T1-Enn152		Expression vector of GST-Enn152-his protein		AmpR		This study
	pGEX4T1-Enn152A149N		Expression vector of GST-Enn152A149N-his protein		AmpR		This study
	pGEX4T1-Enn314		Expression vector of GST-Enn314-his protein		AmpR		This study
	pGEX4T1-Enn314ΔN		Expression vector of GST-Enn314ΔN-his protein		AmpR		This study
	pGEX4T1-Enn314ΔEQ		Expression vector of GST-Enn314ΔEQ-his protein		AmpR		This study
	pKO-emm25		pUC18K derivative (suicide) for deletion of the emm25 gene		SpecR KmR		This study
	pKO-enn83		pUC18K derivative (suicide) for deletion of the enn83 gene		SpecR KmR		This study
	pKO-mrp174		pUC18K derivative (suicide) for deletion of the mrp174 gene		SpecR KmR		This study
	pKO-TripleM		pUC18K derivative (suicide) for deletion of the mrp174, emm25 and enn83 genes		SpecR KmR		This study
	1 Ménard et al., 1993 (doi: 10.1128/jb.175.18.5899-5906.1993)
